# Data-driven RNA phenotyping captures genetically regulated dimensions of the transcriptome

**DOI:** 10.64898/2026.02.20.707100

**Authors:** Daniel Munro, Alexander Gusev, Abraham A. Palmer, Pejman Mohammadi

## Abstract

Transcriptomic diversity across individuals arises from multiple modes of RNA regulation—including pre-mRNA expression, splicing, degradation, and other processes—and has been widely leveraged to map quantitative trait loci (xQTLs) and interpret GWAS signals. We recently developed a multimodal framework called Pantry that can extend discovery beyond total expression by integrating multiple transcriptomic modalities. However, Pantry and similar tools remain limited by their reliance on complete gene annotations and the statistical complexity of jointly analyzing correlated modalities. Here, we present LaDDR (Latent Data-Driven RNA phenotyping), a mechanism-agnostic framework that generates orthogonal, latent coverage features per gene, enabling xQTL discovery and GWAS integration without requiring complete gene annotations. Applied to GTEx, LaDDR identified an average of 95% more independent xQTLs per tissue than the six transcriptional regulation modes implemented in Pantry (“knowledge-driven”). Residualizing known modalities prior to LaDDR and combining with knowledge-driven phenotypes increased discovery by an additional 41% per tissue on average, while retaining the interpretability of knowledge-driven signals. In a transcriptome-wide association study (TWAS) of 114 complex traits, using LaDDR-derived phenotypes uncovered an average of 11,790 unique gene–trait pairs per tissue, versus 8,579 from knowledge-driven phenotypes. The newly captured genetic signals exhibit functional and colocalization qualities consistent with known mechanisms, suggesting that LaDDR broadens the detectable landscape of trait-relevant transcriptomic regulation by efficiently recovering regulatory variation missed by current pipelines.
