## Supplementary Table 1 for "Data-driven RNA phenotyping captures genetically regulated dimensions of the transcriptome"

### Sheet: Supp Data 1 info
Supplementary Data 1. xQTL count per tissue for DDP, hybrid (KDP + rDDP), and KDP phenotype sets
For each xQTL mapping set (DDP, hybrid, and KDP), cis-QTLs are conditionally independent across all included modalities per gene.
DDP: data-driven phenotype. KDP: knowledge-driven phenotype. rDDP: residual data-driven phenotype.
Column	Description
tissue	Tissue abbreviation
tissue_name	Tissue name
QTLs_DP	Number of cis-QTLs for data-driven phenotypes
QTLs_hybrid_expression	Number of cis-QTLs for expression phenotypes in the hybrid mapping set
QTLs_hybrid_isoforms	Number of cis-QTLs for isoform ratio phenotypes in the hybrid mapping set
QTLs_hybrid_splicing	Number of cis-QTLs for intron excision ratio phenotypes in the hybrid mapping set
QTLs_hybrid_alt_TSS	Number of cis-QTLs for alternative TSS phenotypes in the hybrid mapping set
QTLs_hybrid_alt_polyA	Number of cis-QTLs for alternative polyA phenotypes in the hybrid mapping set
QTLs_hybrid_stability	Number of cis-QTLs for stability phenotypes in the hybrid mapping set
QTLs_hybrid_rDDP	Number of cis-QTLs for residual data-driven phenotypes in the hybrid mapping set
QTLs_KDP_expression	Number of cis-QTLs for expression phenotypes in the KDP mapping set
QTLs_KDP_isoforms	Number of cis-QTLs for isoform ratio phenotypes in the KDP mapping set
QTLs_KDP_splicing	Number of cis-QTLs for intron excision ratio phenotypes in the KDP mapping set
QTLs_KDP_alt_TSS	Number of cis-QTLs for alternative TSS phenotypes in the KDP mapping set
QTLs_KDP_alt_polyA	Number of cis-QTLs for alternative polyA phenotypes in the KDP mapping set
QTLs_KDP_stability	Number of cis-QTLs for stability phenotypes in the KDP mapping set

### Sheet: Supp Data 1
tissue	tissue_name	QTLs_DDP	QTLs_hybrid_expression	QTLs_hybrid_isoforms	QTLs_hybrid_splicing	QTLs_hybrid_alt_TSS	QTLs_hybrid_alt_polyA	QTLs_hybrid_stability	QTLs_hybrid_rDDP	QTLs_KDP_expression	QTLs_KDP_isoforms	QTLs_KDP_splicing	QTLs_KDP_alt_TSS	QTLs_KDP_alt_polyA	QTLs_KDP_stability
ADPSBQ	Adipose_Subcutaneous	53344	10460	3839	5453	2131	3350	1779	28060	10580	4490	4834	2371	3902	2353
ADPVSC	Adipose_Visceral_Omentum	38411	7919	2975	4533	1734	2722	1070	23378	7731	3314	3921	1840	3057	1391
ADRNLG	Adrenal_Gland	25746	5375	1996	2728	1399	1969	802	20919	4982	2094	2222	1314	2041	967
ARTAORT	Artery_Aorta	38070	7672	2604	3998	1564	2419	1184	23913	7566	2973	3414	1605	2681	1411
ARTCRN	Artery_Coronary	20161	4137	1670	2552	1012	1575	632	21174	3509	1714	2025	968	1598	714
ARTTBL	Artery_Tibial	50268	9928	3282	5096	1969	3107	1804	27248	10092	3678	4482	2122	3520	2254
BREAST	Breast_Mammary_Tissue	35318	7064	2996	4364	1672	2573	1165	24273	6458	3389	3663	1765	2879	1452
BRNACC	Brain_Anterior_cingulate_cortex_BA24	17905	3765	1243	1801	869	1443	661	17957	3344	1209	1341	736	1348	720
BRNAMY	Brain_Amygdala	12637	2562	929	1362	685	1050	403	18516	2166	846	950	509	907	429
BRNCDT	Brain_Caudate_basal_ganglia	24331	5386	1671	2427	1139	1741	851	22825	4888	1755	1874	1024	1764	970
BRNCHA	Brain_Cerebellum	34362	7591	2189	3094	1217	1791	1133	18671	7254	2485	2586	1322	2028	1381
BRNCHB	Brain_Cerebellar_Hemisphere	31729	6623	2014	2903	1176	1759	1005	20456	6031	2247	2362	1203	1953	1216
BRNCTXA	Brain_Cortex	26408	5967	1821	2586	1140	1856	1019	22072	5552	1959	2026	1061	1900	1159
BRNCTXB	Brain_Frontal_Cortex_BA9	22222	4729	1580	2241	1068	1667	806	18727	4382	1612	1709	909	1689	896
BRNHPP	Brain_Hippocampus	17576	3814	1246	1965	966	1516	596	26340	2990	1151	1313	670	1240	619
BRNHPT	Brain_Hypothalamus	18291	3909	1432	2114	1305	1765	677	23153	3245	1387	1524	1133	1681	720
BRNNCC	Brain_Nucleus_accumbens_basal_ganglia	28760	6039	1941	2816	1451	2180	974	26638	5133	1825	2060	1187	1997	1030
BRNPTM	Brain_Putamen_basal_ganglia	21697	4767	1387	2168	1064	1608	767	25546	4063	1305	1506	784	1444	810
BRNSNG	Brain_Substantia_nigra	10887	2310	809	1284	610	981	332	15341	1861	774	872	429	840	347
BRNSPC	Brain_Spinal_cord_cervical_c-1	14098	3080	1029	1573	788	1176	470	17554	2599	962	1201	608	1073	498
CLNSGM	Colon_Sigmoid	32303	6427	2483	3728	1484	2395	1043	24086	6085	2753	3059	1495	2501	1319
CLNTRN	Colon_Transverse	37162	7324	2857	3987	1604	2505	1261	23595	6757	3214	3328	1664	2790	1554
ESPGEJ	Esophagus_Gastroesophageal_Junction	33709	7316	2577	3927	1626	2392	1166	28883	6663	2796	3205	1557	2547	1430
ESPMCS	Esophagus_Mucosa	43362	9931	3191	4535	2032	3052	1612	30338	9377	3525	3730	2048	3334	1985
ESPMSL	Esophagus_Muscularis	44432	9602	3092	4628	1940	2957	1595	27486	9476	3486	3981	2030	3287	2000
FIBRBLS	Cells_Cultured_fibroblasts	51403	10324	3319	4378	2259	3220	2746	29916	10036	3735	3801	2313	3556	3256
GEUVADIS	Geuvadis_LCL	30158	6608	2052	2454	1214	2441	1775	15334	9162	2709	3022	1647	3435	2495
HRTAA	Heart_Atrial_Appendage	31033	7158	2271	3613	1461	2370	972	25805	6768	2469	2984	1476	2523	1174
HRTLV	Heart_Left_Ventricle	27981	6595	2036	3029	1444	2277	1003	28367	6207	2153	2321	1367	2253	1147
KDNCTX	Kidney_Cortex	3755	830	361	608	241	392	90	6792	619	377	439	192	353	99
LCL	Cells_EBV-transformed_lymphocytes	18298	3218	1493	2188	1015	1380	987	15003	2757	1613	1812	972	1408	1096
LIVER	Liver	18126	3981	1440	2213	980	1487	479	21008	3414	1475	1662	849	1396	523
LUNG	Lung	45342	9322	3544	5315	2023	3008	1218	26847	8924	3998	4610	2143	3471	1610
MSCLSK	Muscle_Skeletal	42580	9224	2824	4635	1832	2922	1805	28376	9200	3119	3946	1944	3193	2132
NERVET	Nerve_Tibial	64106	12757	4197	5785	2111	3538	2116	28504	12919	4969	5106	2436	4159	2823
OVARY	Ovary	18790	3721	1502	2349	952	1331	509	17635	3138	1674	1923	972	1396	574
PNCREAS	Pancreas	29909	6891	2086	2913	1350	1959	1179	30276	6059	2113	2211	1199	1972	1340
PRSTTE	Prostate	25590	4764	2048	2935	1140	1804	715	21807	4209	2235	2383	1158	1895	873
PTTARY	Pituitary	30081	6127	2520	3361	1302	2050	936	20567	5515	2829	2832	1359	2293	1147
SKINNS	Skin_Not_Sun_Exposed_Suprapubic	50812	9822	3409	5005	1949	3106	1321	25054	9852	3982	4451	2155	3617	1792
SKINS	Skin_Sun_Exposed_Lower_leg	57710	11408	3845	5465	2196	3445	1826	29177	11583	4494	5041	2395	4056	2387
SLVRYG	Minor_Salivary_Gland	16745	3207	1371	1986	852	1157	574	18075	2642	1381	1544	801	1206	644
SNTTRM	Small_Intestine_Terminal_Ileum	22970	4733	1840	2641	1176	1637	690	22531	3624	1957	1962	1011	1647	785
SPLEEN	Spleen	34254	7499	2552	3370	1372	2243	1050	24381	6645	2782	2772	1365	2373	1263
STMACH	Stomach	28442	5710	2107	3185	1476	2090	994	25405	5048	2266	2418	1346	2208	1191
TESTIS	Testis	60542	15634	5114	10622	2803	4197	2265	22088	14405	5885	9837	3137	4873	2703
THYROID	Thyroid	63333	13524	4596	6187	2353	3745	1927	31706	13663	5335	5535	2760	4424	2613
UTERUS	Uterus	14795	2578	1119	1734	790	1075	398	15097	2079	1212	1392	709	1081	467
VAGINA	Vagina	14716	2559	1216	1851	809	1143	397	16723	2112	1281	1408	720	1158	455
WHLBLD	Whole_Blood	44595	9748	2633	4230	1874	2637	1171	39622	8765	2686	3133	1657	2476	1404
